# Age Associated Increase in Microglia Inflammation and Phagocytosis in the Adult Neural Stem Cell Niche

**DOI:** 10.1101/2025.10.10.681517

**Authors:** Ronald Cutler, Samuel Harrison, Natalia Sandoval-Kuhn, Stephen Tomlinson, Erzsebet Kokovay

## Abstract

Adult SVZ neurogenesis declines with age, but the niche mechanisms remain incompletely defined. Here, we show that SVZ microglia acquire activation-associated morphology with aging in male and female C57BL/6 mice. Reanalysis of published SVZ single-cell RNA-Seq data revealed that aged microglia upregulate inflammatory and lysosome/phagosome-related gene programs, including multiple phagocytosis-associated receptors and effectors. Functionally, young SVZ-derived microglia exhibit reduced basal phagocytic activity compared with non-SVZ microglia *in vitro*, whereas aged SVZ microglia show increased phagocytosis. *In vivo* SVZ wholemounts reveal increased progenitor-derived material within lysosomal compartments of microglia with age, without an accompanying increase in apoptosis. Inhibiting complement C3 activation partially restores SVZ proliferation in aged mice and coincides with a reduction of progenitor-derived material within lysosomal compartments of aged microglia. These data support a model in which microglial inflammatory signaling and engagement with neural progenitors contributes to age-related suppression of SVZ proliferation.

**Significance Statement:** Adult neural stem cells support plasticity and may aid repair after brain injury, but this capacity declines with age. We show that microglia in the aging subventricular zone acquire inflammatory and phagocytic programs, increase their lysosomal association with progenitor-derived material, and are linked to reduced progenitor proliferation. Complement inhibition partially restores proliferative output in aged mice, connecting inflammatory signaling to this niche defect. These findings identify age-dependent microglia–progenitor interactions as a mechanism that may limit neural stem cell activity in the adult brain and suggest immune pathways as possible targets for preserving or restoring neurogenic potential during aging.
