## Supplemental Tables for "Age Associated Increase in Microglia Inflammation and Phagocytosis in the Adult Neural Stem Cell Niche": Supplementary Table 3.xlsx

### Sheet: Phagocytosis
gene	baseMean	log2FoldChange	lfcSE	pvalue	padj	msigdb card
Atp6v0e	340.945	0.603976	0.222233	0.000601543	0.0261914	GOCC_PHAGOCYTIC_VESICLE
Axl	115.095	4.39861	0.364584	7.60659e-34	2.73786e-30	GOBP_PHAGOCYTOSIS
B2m	6167.82	1.26011	0.292517	9.63033e-07	0.000148555	GOCC_PHAGOCYTIC_VESICLE
C3	6.80516	2.80622	1.23287	0.00131814	0.0474444	GOBP_PHAGOCYTOSIS, GOBP_POSITIVE_REGULATION_OF_PHAGOCYTOSIS, GOBP_REGULATION_OF_PHAGOCYTOSIS, GOBP_TYPE_II_HYPERSENSITIVITY
C4b	16.398	1.82251	0.734387	0.000615376	0.0265793	GOBP_OPSONIZATION, GOBP_PHAGOCYTOSIS, GOBP_PHAGOCYTOSIS_RECOGNITION, GOBP_POSITIVE_REGULATION_OF_PHAGOCYTOSIS, GOBP_REGULATION_OF_PHAGOCYTOSIS
Ccl2	118.757	2.02209	0.340466	1.12438e-10	4.4967e-08	GOBP_PHAGOCYTOSIS, GOBP_POSITIVE_REGULATION_OF_PHAGOCYTOSIS, GOBP_REGULATION_OF_PHAGOCYTOSIS
Cyba	1588.93	0.638429	0.193334	8.75167e-05	0.00573608	GOBP_PHAGOCYTOSIS, GOBP_POSITIVE_REGULATION_OF_PHAGOCYTOSIS, GOBP_REGULATION_OF_PHAGOCYTOSIS, GOCC_PHAGOCYTIC_VESICLE, WP_MICROGLIA_PATHOGEN_PHAGOCYTOSIS_PATHWAY
Cybb	53.3803	3.94983	0.496144	5.54951e-16	4.60951e-13	GOCC_PHAGOCYTIC_VESICLE, WP_MICROGLIA_PATHOGEN_PHAGOCYTOSIS_PATHWAY
Fgr	23.6169	4.02649	0.662064	1.5636e-10	5.82198e-08	GOBP_PHAGOCYTOSIS, GOBP_REGULATION_OF_PHAGOCYTOSIS, REACTOME_FCGAMMA_RECEPTOR_FCGR_DEPENDENT_PHAGOCYTOSIS
Hvcn1	162.479	0.628704	0.257534	0.00115898	0.0433034	GOCC_PHAGOCYTIC_VESICLE
Il2rg	24.0388	2.11773	0.613303	2.90449e-05	0.00230608	GOBP_PHAGOCYTOSIS, GOBP_POSITIVE_REGULATION_OF_PHAGOCYTOSIS, GOBP_REGULATION_OF_PHAGOCYTOSIS
Myo5a	19.5868	1.98414	0.654633	0.000140229	0.00837352	REACTOME_FCGAMMA_RECEPTOR_FCGR_DEPENDENT_PHAGOCYTOSIS
Pld3	191.768	0.987584	0.25733	7.63494e-06	0.000791017	REACTOME_FCGAMMA_RECEPTOR_FCGR_DEPENDENT_PHAGOCYTOSIS, REACTOME_ROLE_OF_PHOSPHOLIPIDS_IN_PHAGOCYTOSIS
Prkca	55.3037	-0.858468	0.381798	0.00110153	0.0415884	KEGG_FC_GAMMA_R_MEDIATED_PHAGOCYTOSIS
Rab7b	14.7023	4.27824	0.857589	1.61239e-07	3.00182e-05	GOBP_PHAGOCYTOSIS, GOBP_PHAGOLYSOSOME_ASSEMBLY, GOCC_PHAGOCYTIC_VESICLE
Tlr2	106.883	1.51315	0.311599	6.61387e-08	1.45748e-05	GOBP_NEGATIVE_REGULATION_OF_PHAGOCYTOSIS, GOBP_PHAGOCYTOSIS, GOBP_REGULATION_OF_PHAGOCYTOSIS, GOCC_PHAGOCYTIC_VESICLE
Tyrobp	5598.37	0.597769	0.2136	0.000476451	0.0219182	GOBP_PHAGOCYTOSIS, WP_MICROGLIA_PATHOGEN_PHAGOCYTOSIS_PATHWAY
Uba52	848.166	0.928537	0.216731	1.1648e-06	0.000172295	REACTOME_RESPONSE_OF_MTB_TO_PHAGOCYTOSIS
Vim	61.8047	3.09816	0.466964	3.33829e-12	1.6385e-09	GOCC_PHAGOCYTIC_VESICLE

### Sheet: Phagocytosis Receptor Pathways
gene	baseMean	log2FoldChange	lfcSE	stat	pvalue	padj	score	receptor pathway	pmid or msigdb card
Anxa5	92.1589	1.82904	0.286887	6.3755	1.82e-10	6.56e-08	9.73904	Complement	HALLMARK_COMPLEMENT
Apoc1	19.6362	3.18896	0.689765	4.62325	3.78e-06	0.000443381	5.42278	Complement	HALLMARK_COMPLEMENT
Apoe	12187.1	4.16662	0.265287	15.706	1.37e-55	1.48e-51	54.8618	Trem2, Scavenger	36002854, REACTOME_BINDING_AND_UPTAKE_OF_LIGANDS_BY_SCAVENGER_RECEPTORS
Atox1	606.95	0.964112	0.221204	4.35848	1.31e-05	0.00119846	4.88284	Complement	HALLMARK_COMPLEMENT
Axl	115.095	4.45732	0.367556	12.1269	7.61e-34	2.74e-30	33.1188	TAM	27049947
C3	6.80516	3.5993	1.12058	3.212	0.00131814	0.0474444	2.88004	Complement	GOBP_COMPLEMENT_ACTIVATION, GOBP_COMPLEMENT_ACTIVATION_ALTERNATIVE_PATHWAY, HALLMARK_COMPLEMENT, REACTOME_COMPLEMENT_CASCADE, WP_COMPLEMENT_ACTIVATION, COMPLEMENT_COMPONENTS
C4b	16.398	2.26362	0.660961	3.42475	0.000615376	0.0265793	3.21086	Complement	GOBP_COMPLEMENT_ACTIVATION, REACTOME_COMPLEMENT_CASCADE, WP_COMPLEMENT_ACTIVATION, COMPLEMENT_COMPONENTS
Ccl3	996.677	1.32538	0.295308	4.48812	7.19e-06	0.000753278	5.14355	Toll-like	KEGG_TOLL_LIKE_RECEPTOR_SIGNALING_PATHWAY
Clec4d	4.85827	5.90142	1.50452	3.92246	8.77e-05	0.00573608	4.05724	FC gamma	GOBP_FC_GAMMA_RECEPTOR_SIGNALING_PATHWAY, GOBP_FC_RECEPTOR_SIGNALING_PATHWAY
Ctsb	2825.53	0.91875	0.216526	4.24314	2.2e-05	0.00187406	4.65676	Toll-like, Complement	REACTOME_TOLL_LIKE_RECEPTOR_CASCADES, HALLMARK_COMPLEMENT
Ctsh	1040.3	0.715768	0.194015	3.68923	0.00022493	0.012281	3.64795	Complement	HALLMARK_COMPLEMENT
Cxcl16	239.044	2.23974	0.263549	8.49838	1.92e-17	1.89e-14	16.7161	Scavenger	GOMF_SCAVENGER_RECEPTOR_ACTIVITY
Cyba	1588.93	0.725344	0.184903	3.92283	8.75e-05	0.00573608	4.05791	Toll-like	GOBP_TOLL_LIKE_RECEPTOR_SIGNALING_PATHWAY
Ehd1	14.7589	2.49049	0.67011	3.71654	0.000201971	0.0111365	3.69471	Complement	HALLMARK_COMPLEMENT
Fgr	23.6169	4.23488	0.6618	6.39904	1.56e-10	5.82e-08	9.80587	FC gamma	GOBP_FC_GAMMA_RECEPTOR_SIGNALING_PATHWAY, GOBP_FC_RECEPTOR_MEDIATED_STIMULATORY_SIGNALING_PATHWAY, GOBP_FC_RECEPTOR_SIGNALING_PATHWAY, REACTOME_FCGAMMA_RECEPTOR_FCGR_DEPENDENT_PHAGOCYTOSIS
Fth1	14022.4	1.50209	0.249072	6.03075	1.63e-09	5.03e-07	8.78728	Scavenger	REACTOME_BINDING_AND_UPTAKE_OF_LIGANDS_BY_SCAVENGER_RECEPTORS
Ftl1	9667.3	1.1759	0.219486	5.35754	8.44e-08	1.75e-05	7.07384	Scavenger	REACTOME_BINDING_AND_UPTAKE_OF_LIGANDS_BY_SCAVENGER_RECEPTORS
Gp9	47.0693	-2.62173	0.412512	-6.35552	2.08e-10	7.24e-08	-9.6825	Complement	HALLMARK_COMPLEMENT
Hvcn1	162.479	0.77436	0.238354	3.24879	0.00115898	0.0433034	2.93592	P2ry6	36324281
Itgax	33.5301	3.13373	0.546014	5.73929	9.51e-09	2.63e-06	8.02194	Complement	HALLMARK_COMPLEMENT
Lgals3	219.661	4.15623	1.15992	3.5832	0.000339407	0.0172873	3.46928	Complement, Toll-like, TAM, Trem2	HALLMARK_COMPLEMENT
Lgals3bp	262.099	2.12402	0.592307	3.58602	0.000335765	0.0171829	3.47396	Scavenger	GOMF_SCAVENGER_RECEPTOR_ACTIVITY
Maff	10.3628	3.02403	0.778102	3.88642	0.000101735	0.00642416	3.99253	Complement	COMPLEMENT_RECEPTORS
Myo5a	19.5868	2.33388	0.612927	3.80776	0.000140229	0.00837352	3.85316	FC gamma	REACTOME_FCGAMMA_RECEPTOR_FCGR_DEPENDENT_PHAGOCYTOSIS
Oas1a	20.9954	2.06368	0.626162	3.29576	0.00098155	0.0383803	3.00809	Toll-like	GOBP_TOLL_LIKE_RECEPTOR_SIGNALING_PATHWAY
P2ry12	2278.53	-1.19443	0.225514	-5.29647	1.18e-07	2.32e-05	-6.9279	P2ry6	36324281
Pirb	36.1925	1.34393	0.394038	3.41065	0.000648072	0.02788	3.18838	FC gamma	GOBP_FC_RECEPTOR_MEDIATED_INHIBITORY_SIGNALING_PATHWAY
Pla2g7	17.1564	2.14065	0.606656	3.52861	0.000417742	0.0198713	3.37909	Complement	HALLMARK_COMPLEMENT
Plaur	43.8328	2.39651	0.447941	5.35006	8.79e-08	1.79e-05	7.05588	Complement	HALLMARK_COMPLEMENT
Pld3	191.768	1.09811	0.245378	4.47517	7.63e-06	0.000791017	5.11719	FC gamma	REACTOME_FCGAMMA_RECEPTOR_FCGR_DEPENDENT_PHAGOCYTOSIS
Prkca	55.3037	-1.09598	0.335858	-3.26322	0.00110153	0.0415884	-2.958	FC gamma	KEGG_FC_GAMMA_R_MEDIATED_PHAGOCYTOSIS
Rab7b	14.7023	4.60551	0.879042	5.23924	1.61e-07	3e-05	6.79253	Toll-like	GOBP_TOLL_LIKE_RECEPTOR_SIGNALING_PATHWAY
Rftn1	18.3392	2.14026	0.547144	3.91169	9.17e-05	0.00592091	4.03786	Toll-like	GOBP_TOLL_LIKE_RECEPTOR_SIGNALING_PATHWAY
Serpine1	240.866	1.04306	0.263208	3.96289	7.4e-05	0.0050287	4.13049	Complement	HALLMARK_COMPLEMENT
Sparc	2462.7	-0.857613	0.198141	-4.32829	1.5e-05	0.00135221	-4.82312	Scavenger	REACTOME_BINDING_AND_UPTAKE_OF_LIGANDS_BY_SCAVENGER_RECEPTORS
Spp1	536.503	9.43743	1.56914	6.01439	1.81e-09	5.42e-07	8.74337	Toll-like	KEGG_TOLL_LIKE_RECEPTOR_SIGNALING_PATHWAY
Timp2	971.399	1.13847	0.211848	5.37401	7.7e-08	1.66e-05	7.11348	Complement	HALLMARK_COMPLEMENT
Tlr2	106.883	1.62731	0.301279	5.40136	6.61e-08	1.46e-05	7.17954	Toll-like	GOBP_TOLL_LIKE_RECEPTOR_SIGNALING_PATHWAY, KEGG_TOLL_LIKE_RECEPTOR_SIGNALING_PATHWAY, REACTOME_TOLL_LIKE_RECEPTOR_CASCADES
Tnip3	6.8062	4.25768	1.21472	3.50507	0.000456496	0.0214315	3.34056	Toll-like	GOBP_TOLL_LIKE_RECEPTOR_SIGNALING_PATHWAY
Tyrobp	5598.37	0.705281	0.201875	3.49366	0.000476451	0.0219182	3.32198	Trem2	36002854
Uba52	848.166	1.01268	0.208304	4.86153	1.16e-06	0.000172295	5.93375	Toll-like	REACTOME_TOLL_LIKE_RECEPTOR_CASCADES

### Sheet: Proliferation and Activation
gene	baseMean	log2FoldChange	lfcSE	pvalue	padj	msigdb card
Ccl3	996.677	1.18901	0.311559	7.18537e-06	0.000753278	GOBP_MICROGLIAL_CELL_ACTIVATION, GOBP_POSITIVE_REGULATION_OF_MICROGLIAL_CELL_ACTIVATION, GOBP_REGULATION_OF_MICROGLIAL_CELL_ACTIVATION
Csf1	44.0938	2.02564	0.412797	4.44226e-08	1.11552e-05	GOBP_MICROGLIAL_CELL_PROLIFERATION
Csf1r	2395.2	-0.600882	0.212035	0.000412785	0.0197224	GOBP_MICROGLIAL_CELL_PROLIFERATION
Cst7	367.42	4.93386	0.770761	9.4838e-12	4.09624e-09	GOBP_MICROGLIAL_CELL_ACTIVATION, GOBP_NEGATIVE_REGULATION_OF_MICROGLIAL_CELL_ACTIVATION, GOBP_REGULATION_OF_MICROGLIAL_CELL_ACTIVATION
Tlr2	106.883	1.51315	0.311599	6.61387e-08	1.45748e-05	GOBP_MICROGLIAL_CELL_ACTIVATION
Tyrobp	5598.37	0.597769	0.2136	0.000476451	0.0219182	GOBP_MICROGLIAL_CELL_ACTIVATION

### Sheet: Microglia Development
gene	baseMean	log2FoldChange	lfcSE	pvalue	padj	msigdb card
AB124611	25.1193	3.22622	0.604809	9.80754e-09	2.64755e-06	DESCARTES_FETAL_CEREBELLUM_MICROGLIA, DESCARTES_FETAL_CEREBRUM_MICROGLIA
Ank	49.9884	1.3535	0.416386	6.26213e-05	0.0044195	DESCARTES_FETAL_CEREBELLUM_MICROGLIA, DESCARTES_MAIN_FETAL_MICROGLIA
Anxa5	92.1589	1.73826	0.293295	1.82372e-10	6.56416e-08	FAN_EMBRYONIC_CTX_BIG_GROUPS_MICROGLIA
Aplp2	99.801	1.31342	0.311655	1.4913e-06	0.000211882	FAN_EMBRYONIC_CTX_BIG_GROUPS_MICROGLIA
Apoc1	19.6362	2.87307	0.717056	3.77765e-06	0.000443381	DESCARTES_FETAL_CEREBELLUM_MICROGLIA, DESCARTES_FETAL_CEREBRUM_MICROGLIA, FAN_EMBRYONIC_CTX_BIG_GROUPS_MICROGLIA
Apoe	12187.1	4.13314	0.266305	1.37483e-55	1.48454e-51	DESCARTES_FETAL_CEREBELLUM_MICROGLIA, FAN_EMBRYONIC_CTX_BIG_GROUPS_MICROGLIA
Arhgap15	15.5802	3.17643	0.719999	4.75239e-07	7.65914e-05	DESCARTES_FETAL_CEREBELLUM_MICROGLIA, DESCARTES_FETAL_CEREBRUM_MICROGLIA
Arl11	69.3395	0.859972	0.326446	0.000493532	0.0225324	DESCARTES_FETAL_CEREBELLUM_MICROGLIA, DESCARTES_FETAL_CEREBRUM_MICROGLIA
Arl5c	42.8784	1.62299	0.450177	1.73661e-05	0.00151225	DESCARTES_FETAL_CEREBELLUM_MICROGLIA, DESCARTES_FETAL_CEREBRUM_MICROGLIA
Atp6v0e	340.945	0.603976	0.222233	0.000601543	0.0261914	FAN_EMBRYONIC_CTX_BIG_GROUPS_MICROGLIA
B2m	6167.82	1.26011	0.292517	9.63033e-07	0.000148555	FAN_EMBRYONIC_CTX_BIG_GROUPS_MICROGLIA
Bcl2a1a	109.984	1.35232	0.288175	1.54842e-07	2.93331e-05	DESCARTES_FETAL_CEREBELLUM_MICROGLIA, DESCARTES_FETAL_CEREBRUM_MICROGLIA
Bhlhe41	277.973	0.746525	0.306665	0.00090535	0.0364775	DESCARTES_FETAL_CEREBELLUM_MICROGLIA, DESCARTES_FETAL_CEREBRUM_MICROGLIA, DESCARTES_MAIN_FETAL_MICROGLIA, FAN_EMBRYONIC_CTX_BIG_GROUPS_MICROGLIA
Bst2	353.738	1.05812	0.312485	3.9927e-05	0.00303614	FAN_EMBRYONIC_CTX_BIG_GROUPS_MICROGLIA
C3	6.80516	2.80622	1.23287	0.00131814	0.0474444	DESCARTES_FETAL_CEREBELLUM_MICROGLIA, FAN_EMBRYONIC_CTX_BIG_GROUPS_MICROGLIA
Capg	118.868	2.6759	0.27757	3.58593e-23	6.45347e-20	DESCARTES_FETAL_CEREBELLUM_MICROGLIA, DESCARTES_FETAL_CEREBRUM_MICROGLIA
Ccl2	118.757	2.02209	0.340466	1.12438e-10	4.4967e-08	DESCARTES_FETAL_CEREBELLUM_MICROGLIA
Ccl3	996.677	1.18901	0.311559	7.18537e-06	0.000753278	FAN_EMBRYONIC_CTX_BIG_GROUPS_MICROGLIA, FAN_EMBRYONIC_CTX_MICROGLIA_2
Cd164	202.428	-1.0901	0.337033	6.01807e-05	0.00430351	FAN_EMBRYONIC_CTX_BIG_GROUPS_MICROGLIA
Cd48	139.66	0.667678	0.275463	0.00108744	0.0412808	DESCARTES_FETAL_CEREBRUM_MICROGLIA
Cd74	199.913	2.35477	0.749126	5.99307e-05	0.00430351	DESCARTES_FETAL_CEREBELLUM_MICROGLIA, DESCARTES_FETAL_CEREBRUM_MICROGLIA, FAN_EMBRYONIC_CTX_BIG_GROUPS_MICROGLIA
Cd83	167.29	1.28465	0.318769	3.22938e-06	0.000398659	DESCARTES_FETAL_CEREBELLUM_MICROGLIA, DESCARTES_FETAL_CEREBRUM_MICROGLIA, FAN_EMBRYONIC_CTX_BIG_GROUPS_MICROGLIA, FAN_EMBRYONIC_CTX_MICROGLIA_2
Cdkn1a	117.708	0.905074	0.396887	0.00108401	0.0412808	DESCARTES_FETAL_CEREBELLUM_MICROGLIA
Cdkn2a	12.1356	2.84241	0.855466	6.34785e-05	0.00445092	DESCARTES_FETAL_CEREBELLUM_MICROGLIA, DESCARTES_FETAL_CEREBRUM_MICROGLIA
Ch25h	22.3994	5.81356	1.5311	9.10117e-06	0.000893404	DESCARTES_FETAL_CEREBELLUM_MICROGLIA, DESCARTES_FETAL_CEREBRUM_MICROGLIA, DESCARTES_MAIN_FETAL_MICROGLIA, FAN_EMBRYONIC_CTX_BIG_GROUPS_MICROGLIA
Cotl1	605.821	0.647293	0.202971	0.000127812	0.00779724	FAN_EMBRYONIC_CTX_BIG_GROUPS_MICROGLIA
Crybb1	523.914	-1.04182	0.206359	2.76275e-08	7.27613e-06	DESCARTES_FETAL_CEREBELLUM_MICROGLIA, DESCARTES_FETAL_CEREBRUM_MICROGLIA, FAN_EMBRYONIC_CTX_BIG_GROUPS_MICROGLIA
Csf1	44.0938	2.02564	0.412797	4.44226e-08	1.11552e-05	DESCARTES_FETAL_CEREBELLUM_MICROGLIA, DESCARTES_FETAL_CEREBRUM_MICROGLIA
Csf1r	2395.2	-0.600882	0.212035	0.000412785	0.0197224	DESCARTES_FETAL_CEREBELLUM_MICROGLIA, DESCARTES_FETAL_CEREBRUM_MICROGLIA, DESCARTES_MAIN_FETAL_MICROGLIA, FAN_EMBRYONIC_CTX_BIG_GROUPS_MICROGLIA
Csf2ra	164.33	0.991459	0.246982	3.43397e-06	0.000416629	DESCARTES_FETAL_CEREBELLUM_MICROGLIA, DESCARTES_FETAL_CEREBRUM_MICROGLIA, DESCARTES_MAIN_FETAL_MICROGLIA
Ctsb	2825.53	0.818814	0.227448	2.20416e-05	0.00187406	DESCARTES_FETAL_CEREBELLUM_MICROGLIA, DESCARTES_FETAL_CEREBRUM_MICROGLIA, FAN_EMBRYONIC_CTX_BIG_GROUPS_MICROGLIA, FAN_EMBRYONIC_CTX_MICROGLIA_3
Ctsh	1040.3	0.618471	0.204059	0.00022493	0.012281	FAN_EMBRYONIC_CTX_BIG_GROUPS_MICROGLIA
Ctsz	2596.97	0.656943	0.200852	9.2815e-05	0.00593027	DESCARTES_FETAL_CEREBELLUM_MICROGLIA
Cxcl16	239.044	2.17838	0.265714	1.9226e-17	1.88729e-14	DESCARTES_FETAL_CEREBELLUM_MICROGLIA, DESCARTES_FETAL_CEREBRUM_MICROGLIA, FAN_EMBRYONIC_CTX_BIG_GROUPS_MICROGLIA
Cyba	1588.93	0.638429	0.193334	8.75167e-05	0.00573608	FAN_EMBRYONIC_CTX_BIG_GROUPS_MICROGLIA
Cybb	53.3803	3.94983	0.496144	5.54951e-16	4.60951e-13	DESCARTES_FETAL_CEREBELLUM_MICROGLIA, DESCARTES_FETAL_CEREBRUM_MICROGLIA, FAN_EMBRYONIC_CTX_BIG_GROUPS_MICROGLIA
Ell2	11.3613	1.70261	0.760201	0.000951315	0.0376275	DESCARTES_FETAL_CEREBELLUM_MICROGLIA, DESCARTES_FETAL_CEREBRUM_MICROGLIA
Ftl1	9667.3	1.09453	0.226857	8.43641e-08	1.75185e-05	DESCARTES_FETAL_CEREBELLUM_MICROGLIA
Gla	9.39023	2.30465	0.932671	0.000570375	0.0252414	FAN_EMBRYONIC_CTX_MICROGLIA_1
Glipr1	53.1487	1.74216	0.3618	6.18385e-08	1.39111e-05	DESCARTES_FETAL_CEREBELLUM_MICROGLIA, DESCARTES_FETAL_CEREBRUM_MICROGLIA, FAN_EMBRYONIC_CTX_BIG_GROUPS_MICROGLIA
Gm2a	376.421	1.05474	0.230154	2.8493e-07	4.88361e-05	DESCARTES_FETAL_CEREBELLUM_MICROGLIA, FAN_EMBRYONIC_CTX_BIG_GROUPS_MICROGLIA
Gp9	47.0693	-2.48022	0.432225	2.07729e-10	7.23567e-08	DESCARTES_FETAL_CEREBELLUM_MICROGLIA
Gpr34	1383.07	-0.630774	0.228392	0.000468455	0.0217098	DESCARTES_FETAL_CEREBELLUM_MICROGLIA, DESCARTES_FETAL_CEREBRUM_MICROGLIA, DESCARTES_MAIN_FETAL_MICROGLIA, FAN_EMBRYONIC_CTX_BIG_GROUPS_MICROGLIA, FAN_EMBRYONIC_CTX_MICROGLIA_3
Gpr65	39.2303	3.35582	0.50637	2.97032e-12	1.60367e-09	DESCARTES_FETAL_CEREBRUM_MICROGLIA
Gpr84	202.988	1.29719	0.372153	2.25201e-05	0.00189979	DESCARTES_FETAL_CEREBELLUM_MICROGLIA, DESCARTES_FETAL_CEREBRUM_MICROGLIA, DESCARTES_MAIN_FETAL_MICROGLIA
Gpx1	722.519	0.701376	0.197051	3.09947e-05	0.00240778	FAN_EMBRYONIC_CTX_BIG_GROUPS_MICROGLIA
Hcst	97.1424	0.986255	0.299742	5.64123e-05	0.00414381	FAN_EMBRYONIC_CTX_BIG_GROUPS_MICROGLIA
Hvcn1	162.479	0.628704	0.257534	0.00115898	0.0433034	FAN_EMBRYONIC_CTX_BIG_GROUPS_MICROGLIA
Ier3	258.48	0.785478	0.283983	0.000375596	0.0187791	FAN_EMBRYONIC_CTX_BIG_GROUPS_MICROGLIA, FAN_EMBRYONIC_CTX_MICROGLIA_2
Ifi204	58.3019	1.81794	0.372908	7.90531e-08	1.67376e-05	DESCARTES_FETAL_CEREBELLUM_MICROGLIA, DESCARTES_FETAL_CEREBRUM_MICROGLIA, FAN_EMBRYONIC_CTX_BIG_GROUPS_MICROGLIA
Igf1	49.1432	4.84194	1.01212	5.97255e-08	1.37216e-05	DESCARTES_FETAL_CEREBELLUM_MICROGLIA, FAN_EMBRYONIC_CTX_BIG_GROUPS_MICROGLIA
Igsf6	85.3085	0.785848	0.329836	0.000994992	0.0385087	DESCARTES_FETAL_CEREBELLUM_MICROGLIA, FAN_EMBRYONIC_CTX_BIG_GROUPS_MICROGLIA
Itgax	33.5301	2.94011	0.555743	9.50729e-09	2.6323e-06	DESCARTES_FETAL_CEREBELLUM_MICROGLIA, DESCARTES_FETAL_CEREBRUM_MICROGLIA, DESCARTES_MAIN_FETAL_MICROGLIA, FAN_EMBRYONIC_CTX_BIG_GROUPS_MICROGLIA
Lat2	291.263	0.859719	0.220432	6.69913e-06	0.000713426	DESCARTES_FETAL_CEREBRUM_MICROGLIA, FAN_EMBRYONIC_CTX_BIG_GROUPS_MICROGLIA
Lgals3	219.661	3.36039	1.37537	0.000339407	0.0172873	DESCARTES_FETAL_CEREBELLUM_MICROGLIA, DESCARTES_FETAL_CEREBRUM_MICROGLIA
Ltc4s	815.013	-0.563897	0.194537	0.000385265	0.0189958	FAN_EMBRYONIC_CTX_BIG_GROUPS_MICROGLIA
Lyz2	1843.91	2.89241	0.244696	1.59026e-33	4.29291e-30	DESCARTES_FETAL_CEREBELLUM_MICROGLIA, DESCARTES_FETAL_CEREBRUM_MICROGLIA
Milr1	42.0285	1.22338	0.414385	0.000169485	0.00973457	DESCARTES_FETAL_CEREBELLUM_MICROGLIA, DESCARTES_FETAL_CEREBRUM_MICROGLIA, FAN_EMBRYONIC_CTX_BIG_GROUPS_MICROGLIA
Ms4a6c	74.6	0.907837	0.375504	0.000871781	0.0352565	DESCARTES_FETAL_CEREBELLUM_MICROGLIA, DESCARTES_FETAL_CEREBRUM_MICROGLIA
Ms4a7	17.5312	4.22279	1.9912	0.000862045	0.0351259	DESCARTES_FETAL_CEREBELLUM_MICROGLIA, DESCARTES_FETAL_CEREBRUM_MICROGLIA, FAN_EMBRYONIC_CTX_BIG_GROUPS_MICROGLIA
Nfkbiz	89.2745	0.845931	0.374676	0.00117615	0.043678	DESCARTES_FETAL_CEREBELLUM_MICROGLIA, FAN_EMBRYONIC_CTX_BIG_GROUPS_MICROGLIA
Npc2	1684.27	1.02822	0.215047	1.12493e-07	2.24944e-05	FAN_EMBRYONIC_CTX_BIG_GROUPS_MICROGLIA
Oas1a	20.9954	1.61326	0.717212	0.00098155	0.0383803	DESCARTES_FETAL_CEREBRUM_MICROGLIA, FAN_EMBRYONIC_CTX_BIG_GROUPS_MICROGLIA
Olfml3	1152.43	-0.661842	0.248202	0.000572715	0.0252415	FAN_EMBRYONIC_CTX_BIG_GROUPS_MICROGLIA
Osm	50.4977	1.03857	0.42089	0.000650678	0.027881	DESCARTES_FETAL_CEREBELLUM_MICROGLIA, DESCARTES_FETAL_CEREBRUM_MICROGLIA
P2rx4	148.654	0.69877	0.272221	0.0007387	0.0312803	DESCARTES_FETAL_CEREBRUM_MICROGLIA, FAN_EMBRYONIC_CTX_BIG_GROUPS_MICROGLIA
P2ry12	2278.53	-1.1084	0.23361	1.1806e-07	2.31784e-05	DESCARTES_FETAL_CEREBELLUM_MICROGLIA, DESCARTES_FETAL_CEREBRUM_MICROGLIA, DESCARTES_MAIN_FETAL_MICROGLIA, FAN_EMBRYONIC_CTX_BIG_GROUPS_MICROGLIA, FAN_EMBRYONIC_CTX_MICROGLIA_3
P2ry13	361.816	-0.922014	0.244759	1.04248e-05	0.000996169	DESCARTES_FETAL_CEREBELLUM_MICROGLIA, DESCARTES_FETAL_CEREBRUM_MICROGLIA, DESCARTES_MAIN_FETAL_MICROGLIA, FAN_EMBRYONIC_CTX_BIG_GROUPS_MICROGLIA
Pdcd1	19.0141	3.73999	0.664189	2.40472e-09	7.01789e-07	DESCARTES_FETAL_CEREBRUM_MICROGLIA
Pirb	36.1925	1.07616	0.445197	0.000648072	0.02788	DESCARTES_FETAL_CEREBELLUM_MICROGLIA, DESCARTES_FETAL_CEREBRUM_MICROGLIA
Pla2g7	17.1564	1.74283	0.67492	0.000417742	0.0198713	DESCARTES_FETAL_CEREBELLUM_MICROGLIA, DESCARTES_FETAL_CEREBRUM_MICROGLIA
Pld3	191.768	0.987584	0.25733	7.63494e-06	0.000791017	FAN_EMBRYONIC_CTX_BIG_GROUPS_MICROGLIA
Ptger4	11.252	3.68541	0.876432	2.87556e-06	0.000361051	DESCARTES_FETAL_CEREBELLUM_MICROGLIA
Serpinf1	64.7947	-0.864015	0.361104	0.000813651	0.0337915	DESCARTES_FETAL_CEREBELLUM_MICROGLIA, DESCARTES_FETAL_CEREBRUM_MICROGLIA, FAN_EMBRYONIC_CTX_BIG_GROUPS_MICROGLIA
Slc2a5	220.428	-0.870452	0.294573	0.000174074	0.00989288	DESCARTES_FETAL_CEREBELLUM_MICROGLIA, DESCARTES_FETAL_CEREBRUM_MICROGLIA, DESCARTES_MAIN_FETAL_MICROGLIA
Sp100	44.2979	1.42435	0.424076	4.45006e-05	0.00333692	FAN_EMBRYONIC_CTX_BIG_GROUPS_MICROGLIA
Spp1	536.503	8.92295	1.58272	1.80565e-09	5.41594e-07	DESCARTES_FETAL_CEREBELLUM_MICROGLIA, DESCARTES_FETAL_CEREBRUM_MICROGLIA, DESCARTES_MAIN_FETAL_MICROGLIA, FAN_EMBRYONIC_CTX_BIG_GROUPS_MICROGLIA
Srgn	192.862	0.66319	0.276544	0.00120751	0.0443492	FAN_EMBRYONIC_CTX_BIG_GROUPS_MICROGLIA
St14	23.572	2.00092	0.539205	1.16724e-05	0.00108654	DESCARTES_FETAL_CEREBELLUM_MICROGLIA, DESCARTES_FETAL_CEREBRUM_MICROGLIA
Tlr2	106.883	1.51315	0.311599	6.61387e-08	1.45748e-05	DESCARTES_FETAL_CEREBELLUM_MICROGLIA, DESCARTES_FETAL_CEREBRUM_MICROGLIA
Tmem106a	36.1243	1.10619	0.491004	0.000925984	0.0371533	DESCARTES_FETAL_CEREBELLUM_MICROGLIA, DESCARTES_FETAL_CEREBRUM_MICROGLIA
Tmem119	1880.57	-0.516667	0.207135	0.00135727	0.0485291	DESCARTES_FETAL_CEREBELLUM_MICROGLIA, FAN_EMBRYONIC_CTX_BIG_GROUPS_MICROGLIA
Tnfsf13b	75.8049	1.3384	0.315605	1.04459e-06	0.000156659	DESCARTES_FETAL_CEREBELLUM_MICROGLIA
Tnfsf8	13.1351	3.11905	0.784488	4.32783e-06	0.000502493	DESCARTES_FETAL_CEREBELLUM_MICROGLIA, DESCARTES_FETAL_CEREBRUM_MICROGLIA
Tyrobp	5598.37	0.597769	0.2136	0.000476451	0.0219182	DESCARTES_FETAL_CEREBELLUM_MICROGLIA, DESCARTES_FETAL_CEREBRUM_MICROGLIA, FAN_EMBRYONIC_CTX_BIG_GROUPS_MICROGLIA
Vmp1	149.496	0.829031	0.257189	8.45896e-05	0.00560367	FAN_EMBRYONIC_CTX_BIG_GROUPS_MICROGLIA
Vsir	926.762	-0.613197	0.199809	0.000194356	0.0109305	FAN_EMBRYONIC_CTX_BIG_GROUPS_MICROGLIA

### Sheet: DAM
gene	baseMean	log2FoldChange	lfcSE	pvalue	padj	type
Apoe	12187.1	4.13314	0.266305	1.37483e-55	1.48454e-51	DAM_STAGE_1_UPREGULATED
Axl	115.095	4.39861	0.364584	7.60659e-34	2.73786e-30	DAM_STAGE_2_UPREGULATED
B2m	6167.82	1.26011	0.292517	9.63033e-07	0.000148555	DAM_STAGE_1_UPREGULATED
Ccl6	347.029	1.10789	0.281351	4.56654e-06	0.000524569	DAM_STAGE_2_UPREGULATED
Csf1	44.0938	2.02564	0.412797	4.44226e-08	1.11552e-05	DAM_STAGE_2_UPREGULATED
Cst7	367.42	4.93386	0.770761	9.4838e-12	4.09624e-09	DAM_STAGE_2_UPREGULATED
Itgax	33.5301	2.94011	0.555743	9.50729e-09	2.6323e-06	DAM_STAGE_2_UPREGULATED
Lpl	175.562	4.4949	0.349626	1.31477e-38	7.09843e-35	DAM_STAGE_2_UPREGULATED
P2ry12	2278.53	-1.1084	0.23361	1.1806e-07	2.31784e-05	DAM_STAGE_1_DOWNREGULATED
Spp1	536.503	8.92295	1.58272	1.80565e-09	5.41594e-07	DAM_STAGE_2_UPREGULATED
Tmem119	1880.57	-0.516667	0.207135	0.00135727	0.0485291	DAM_STAGE_1_DOWNREGULATED
Tyrobp	5598.37	0.597769	0.2136	0.000476451	0.0219182	DAM_STAGE_1_UPREGULATED
